# An annotated reference library for supporting DNA metabarcoding analysis of aquatic macroinvertebrates in French freshwater environments

**DOI:** 10.1101/2024.09.23.614429

**Authors:** Paula Gauvin, David Eme, Isabelle Domaizon, Frédéric Rimet

## Abstract

Freshwater ecosystems are increasingly threatened by human activities, leading to biodiversity loss and ecosystem degradation. Effective biodiversity monitoring, particularly through the use of aquatic macroinvertebrates as bioindicators, is crucial for assessing ecological health. While traditional morphological methods face limitations, DNA metabarcoding offers higher accuracy and efficiency in species identification using environmental DNA. However, the success of metabarcoding is contingent on the quality of reference libraries, which are often incomplete or biased. This study aimed to construct a comprehensive COI-based DNA barcode library for freshwater macroinvertebrates in France, specifically targeting short gene regions amplified with fwhF2/fwhR2N primers, suitable for degraded DNA. A list of species occurring in French freshwater ecosystems was established from official national checklists and Alpine lake surveys. The resulting library was analyzed for taxonomic completeness, barcode coverage and genetic diversity. The checklist consisted of 2,841 species across 10 phyla, for which 56% had at least one COI-5P sequences available in the Barcode of Life Data System (BOLD). Alignment challenges with the primers were identified for certain taxa, particularly among Coleoptera, Diptera, and Malacostraca. The genetic diversity approached by the number of haplotypes per species highlighted that most of the species have limited diversity, with only 3 species having more than 100 haplotypes. Finally, this study showed that a total of 57 haplotypes were shared among 116 distinct species. This work emphasized the need for expanded sequencing efforts to improve barcode coverage and highlighted the pitfalls associated with the use of these primers for further biodiversity assessment of macroinvertebrates with degraded DNA.
