## Supplementary material for "An annotated reference library for supporting DNA metabarcoding analysis of aquatic macroinvertebrates in French freshwater environments": Table S2

### Sheet: Table S2
Phylum	Class	Order	Family	Genus	Species	Groups
Arthropoda	Insecta	Odonata	Coenagrionidae	Ischnura	Ischnura elegans	G1
Arthropoda	Insecta	Odonata	Coenagrionidae	Ischnura	Ischnura genei	G1
Arthropoda	Insecta	Odonata	Coenagrionidae	Ischnura	Ischnura graellsii	G1
Mollusca	Gastropoda	Littorinimorpha	Bythinellidae	Bythinella	Bythinella anianensis	G2
Mollusca	Gastropoda	Littorinimorpha	Bythinellidae	Bythinella	Bythinella cebennensis	G2
Arthropoda	Insecta	Hemiptera	Corixidae	Hesperocorixa	Hesperocorixa castanea	G3
Arthropoda	Insecta	Hemiptera	Corixidae	Hesperocorixa	Hesperocorixa moesta	G3
Arthropoda	Insecta	Coleoptera	Dytiscidae	Graphoderus	Graphoderus cinereus	G4
Arthropoda	Insecta	Coleoptera	Dytiscidae	Graphoderus	Graphoderus zonatus	G4
Arthropoda	Insecta	Diptera	Limoniidae	Dicranophragma	Dicranophragma adjunctum	G5
Arthropoda	Insecta	Diptera	Limoniidae	Dicranophragma	Dicranophragma separatum	G5
Arthropoda	Insecta	Diptera	Limoniidae	Dicranophragma	Dicranophragma separatum	G6
Arthropoda	Insecta	Diptera	Pediciidae	Tricyphona	Tricyphona alticola	G6
Arthropoda	Insecta	Diptera	Limoniidae	Dicranomyia	Dicranomyia imbecilla	G7
Arthropoda	Insecta	Diptera	Limoniidae	Dicranomyia	Dicranomyia quadra	G7
Arthropoda	Insecta	Trichoptera	Leptoceridae	Athripsodes	Athripsodes braueri	G8
Arthropoda	Insecta	Trichoptera	Leptoceridae	Athripsodes	Athripsodes cinereus	G8
Arthropoda	Insecta	Trichoptera	Polycentropodidae	Plectrocnemia	Plectrocnemia laetabilis	G9
Arthropoda	Insecta	Trichoptera	Polycentropodidae	Polycentropus	Polycentropus intricatus	G9
Arthropoda	Insecta	Trichoptera	Limnephilidae	Limnephilus	Limnephilus fenestratus	G10
Arthropoda	Insecta	Trichoptera	Limnephilidae	Limnephilus	Limnephilus rhombicus	G10
Arthropoda	Insecta	Coleoptera	Heteroceridae	Heterocerus	Heterocerus flexuosus	G11
Arthropoda	Insecta	Coleoptera	Heteroceridae	Heterocerus	Heterocerus fossor	G11
Arthropoda	Insecta	Coleoptera	Hydraenidae	Hydraena	Hydraena gracilidelphis	G12
Arthropoda	Insecta	Coleoptera	Hydraenidae	Hydraena	Hydraena gracilis	G12
Arthropoda	Insecta	Coleoptera	Dytiscidae	Graptodytes	Graptodytes fractus	G13
Arthropoda	Insecta	Coleoptera	Dytiscidae	Graptodytes	Graptodytes ignotus	G13
Arthropoda	Insecta	Coleoptera	Dytiscidae	Hydroporus	Hydroporus palustris	G14
Arthropoda	Insecta	Coleoptera	Dytiscidae	Hydroporus	Hydroporus vagepictus	G14
Arthropoda	Insecta	Coleoptera	Hydrophilidae	Chaetarthria	Chaetarthria seminulum	G15
Arthropoda	Insecta	Coleoptera	Hydrophilidae	Chaetarthria	Chaetarthria similis	G15
Arthropoda	Insecta	Coleoptera	Limnichidae	Pelochares	Pelochares versicolor	G15
Arthropoda	Insecta	Coleoptera	Hydrophilidae	Chaetarthria	Chaetarthria similis	G16
Arthropoda	Insecta	Coleoptera	Hydrophilidae	Chaetarthria	Chaetarthria simillima	G16
Arthropoda	Insecta	Trichoptera	Psychomyiidae	Metalype	Metalype fragilis	G17
Arthropoda	Insecta	Trichoptera	Psychomyiidae	Tinodes	Tinodes assimilis	G17
Arthropoda	Insecta	Diptera	Limoniidae	Limonia	Limonia dilutior	G18
Arthropoda	Insecta	Diptera	Limoniidae	Limonia	Limonia hercegovinae	G18
Arthropoda	Insecta	Trichoptera	Hydroptilidae	Hydroptila	Hydroptila dampfi	G19
Arthropoda	Insecta	Trichoptera	Hydroptilidae	Orthotrichia	Orthotrichia tragetti	G19
Arthropoda	Insecta	Coleoptera	Dytiscidae	Rhantus	Rhantus bistriatus	G20
Arthropoda	Insecta	Coleoptera	Dytiscidae	Rhantus	Rhantus consputus	G20
Arthropoda	Insecta	Trichoptera	Sericostomatidae	Sericostoma	Sericostoma galeatum	G21
Arthropoda	Insecta	Trichoptera	Sericostomatidae	Sericostoma	Sericostoma personatum	G21
Arthropoda	Insecta	Trichoptera	Hydroptilidae	Hydroptila	Hydroptila dampfi	G22
Arthropoda	Insecta	Trichoptera	Hydroptilidae	Orthotrichia	Orthotrichia tragetti	G22
Arthropoda	Insecta	Plecoptera	Nemouridae	Protonemura	Protonemura beatensis	G23
Arthropoda	Insecta	Plecoptera	Nemouridae	Protonemura	Protonemura nitida	G23
Arthropoda	Malacostraca	Amphipoda	Gammaridae	Echinogammarus	Echinogammarus feminatus	G24
Arthropoda	Insecta	Trichoptera	Hydropsychidae	Hydropsyche	Hydropsyche exocellata	G24
Arthropoda	Insecta	Coleoptera	Scirtidae	Elodes	Elodes minuta	G25
Arthropoda	Insecta	Coleoptera	Scirtidae	Elodes	Elodes pseudominuta	G25
Arthropoda	Insecta	Trichoptera	Limnephilidae	Anomalopterygella	Anomalopterygella chauviniana	G26
Arthropoda	Insecta	Trichoptera	Limnephilidae	Drusus	Drusus nigrescens	G26
Arthropoda	Insecta	Diptera	Limoniidae	Tasiocera	Tasiocera fuscescens	G27
Arthropoda	Insecta	Diptera	Limoniidae	Tasiocera	Tasiocera murina	G27
Arthropoda	Insecta	Trichoptera	Hydropsychidae	Hydropsyche	Hydropsyche doehleri	G28
Arthropoda	Insecta	Trichoptera	Limnephilidae	Potamophylax	Potamophylax nigricornis	G28
Mollusca	Gastropoda	Littorinimorpha	Bythinellidae	Bythinella	Bythinella baudoni	G29
Mollusca	Gastropoda	Littorinimorpha	Bythinellidae	Bythinella	Bythinella rufescens	G29
Mollusca	Gastropoda	Littorinimorpha	Bythinellidae	Bythinella	Bythinella padiraci	G30
Mollusca	Gastropoda	Littorinimorpha	Bythinellidae	Bythinella	Bythinella reyniesii	G30
Arthropoda	Insecta	Coleoptera	Hydraenidae	Hydraena	Hydraena atrata	G31
Arthropoda	Insecta	Coleoptera	Hydraenidae	Hydraena	Hydraena testacea	G31
Arthropoda	Insecta	Diptera	Limoniidae	Limonia	Limonia phragmitidis	G32
Arthropoda	Insecta	Diptera	Limoniidae	Limonia	Limonia stigma	G32
Arthropoda	Insecta	Coleoptera	Scirtidae	Contacyphon	Contacyphon padi	G33
Arthropoda	Insecta	Coleoptera	Scirtidae	Contacyphon	Contacyphon variabilis	G33
Arthropoda	Insecta	Trichoptera	Psychomyiidae	Tinodes	Tinodes maclachlani	G34
Arthropoda	Insecta	Trichoptera	Psychomyiidae	Tinodes	Tinodes maculicornis	G34
Arthropoda	Insecta	Trichoptera	Limnephilidae	Limnephilus	Limnephilus binotatus	G35
Arthropoda	Insecta	Trichoptera	Limnephilidae	Limnephilus	Limnephilus bipunctatus	G35
Arthropoda	Insecta	Hemiptera	Corixidae	Sigara	Sigara limitata	G36
Arthropoda	Insecta	Hemiptera	Corixidae	Sigara	Sigara semistriata	G36
Arthropoda	Insecta	Odonata	Aeshnidae	Aeshna	Aeshna grandis	G37
Arthropoda	Insecta	Odonata	Aeshnidae	Aeshna	Aeshna juncea	G37
Arthropoda	Insecta	Diptera	Limoniidae	Neolimnomyia	Neolimnomyia batava	G38
Arthropoda	Insecta	Diptera	Limoniidae	Pseudolimnophila	Pseudolimnophila sepium	G38
Arthropoda	Insecta	Diptera	Culicidae	Culiseta	Culiseta alaskaensis	G39
Arthropoda	Insecta	Diptera	Culicidae	Culiseta	Culiseta morsitans	G39
Arthropoda	Insecta	Diptera	Culicidae	Aedes	Aedes caspius	G40
Arthropoda	Insecta	Diptera	Culicidae	Aedes	Aedes dorsalis	G40
Arthropoda	Insecta	Diptera	Culicidae	Aedes	Aedes dorsalis	G41
Arthropoda	Insecta	Diptera	Culicidae	Aedes	Aedes geniculatus	G41
Arthropoda	Insecta	Diptera	Culicidae	Culiseta	Culiseta alaskaensis	G42
Arthropoda	Insecta	Diptera	Culicidae	Culiseta	Culiseta annulata	G42
Arthropoda	Insecta	Diptera	Culicidae	Culex	Culex impudicus	G43
Arthropoda	Insecta	Diptera	Culicidae	Culex	Culex territans	G43
Arthropoda	Insecta	Diptera	Limoniidae	Dicranomyia	Dicranomyia nigristigma	G44
Arthropoda	Insecta	Diptera	Limoniidae	Dicranomyia	Dicranomyia stigmatica	G44
Porifera	Demospongiae	Spongillida	Spongillidae	Ephydatia	Ephydatia fluviatilis	G45
Porifera	Demospongiae	Spongillida	Spongillidae	Ephydatia	Ephydatia muelleri	G45
Arthropoda	Malacostraca	Isopoda	Janiridae	Jaera	Jaera istri	G46
Arthropoda	Malacostraca	Isopoda	Janiridae	Jaera	Jaera sarsi	G46
Arthropoda	Insecta	Trichoptera	Leptoceridae	Ceraclea	Ceraclea dissimilis	G47
Arthropoda	Insecta	Trichoptera	Leptoceridae	Ceraclea	Ceraclea sobradieli	G47
Arthropoda	Insecta	Diptera	Limoniidae	Gonomyia	Gonomyia abscondita	G48
Arthropoda	Insecta	Diptera	Limoniidae	Gonomyia	Gonomyia conoviensis	G48
Arthropoda	Insecta	Coleoptera	Helophoridae	Helophorus	Helophorus grandis	G49
Arthropoda	Insecta	Coleoptera	Helophoridae	Helophorus	Helophorus granularis	G49
Arthropoda	Insecta	Diptera	Syrphidae	Melanogaster	Melanogaster hirtella	G50
Arthropoda	Insecta	Diptera	Syrphidae	Melanogaster	Melanogaster parumplicata	G50
Arthropoda	Insecta	Diptera	Limoniidae	Dicranomyia	Dicranomyia autumnalis	G51
Arthropoda	Insecta	Diptera	Limoniidae	Dicranomyia	Dicranomyia lutea	G51
Arthropoda	Insecta	Coleoptera	Scirtidae	Scirtes	Scirtes hemisphaericus	G52
Arthropoda	Insecta	Coleoptera	Scirtidae	Scirtes	Scirtes orbicularis	G52
Arthropoda	Insecta	Trichoptera	Philopotamidae	Wormaldia	Wormaldia copiosa	G53
Arthropoda	Insecta	Trichoptera	Philopotamidae	Wormaldia	Wormaldia variegata	G53
Arthropoda	Insecta	Diptera	Syrphidae	Chrysogaster	Chrysogaster solstitialis	G54
Arthropoda	Insecta	Diptera	Syrphidae	Chrysogaster	Chrysogaster virescens	G54
Arthropoda	Insecta	Diptera	Limoniidae	Dicranomyia	Dicranomyia chorea	G55
Arthropoda	Insecta	Diptera	Limoniidae	Dicranomyia	Dicranomyia quadra	G55
Arthropoda	Insecta	Trichoptera	Rhyacophilidae	Rhyacophila	Rhyacophila dorsalis	G56
Arthropoda	Insecta	Trichoptera	Rhyacophilidae	Rhyacophila	Rhyacophila meridionalis	G56
Arthropoda	Insecta	Diptera	Limoniidae	Euphylidorea	Euphylidorea dispar	G57
Arthropoda	Insecta	Diptera	Limoniidae	Euphylidorea	Euphylidorea phaeostigma	G57
