## Supplementary material for "An annotated reference library for supporting DNA metabarcoding analysis of aquatic macroinvertebrates in French freshwater environments": Table S1

### Sheet: Déjà présent
Original taxa name	Phylum	Class	Order	Family	Genus	Harmonized taxa name	Reasons
Alainites	Arthropoda	Insecta	Ephemeroptera	Baetidae	Baetis	Baetis	Synonym
Anaciaeschna isosceles	Arthropoda	Insecta	Odonata	Aeshnidae	Aeshna	Aeshna isoceles	Synonym
Anisops sardea	Arthropoda	Insecta	Hemiptera	Notonectidae	Anisops	Anisops sardeus	Synonym
Armiger	Mollusca	Gastropoda		Planorbidae	Armiger	Gyraulus	Old nomenclature
Bithynella	Mollusca	Gastropoda	Littorinimorpha	Bythinellidae	Bythinella	Bythinella	Wrong spelling
Brachycercus harisellus	Arthropoda	Insecta	Ephemeroptera	Caenidae	Brachycercus	Brachycercus harrisellus	Synonym
Cambarincola okadai	Annelida	Clitellata	Branchiobdellida	Cambarincolidae	Cambarincola	Cambarincola montanus	Synonym
Chimarra marginatus	Arthropoda	Insecta	Trichoptera	Philopotamidae	Chimarra	Chimarra marginata	Synonym
Chironomus thumni	Arthropoda	Insecta	Diptera	Chironomidae	Chironomus	Chironomus thummi	Synonym
Corophium curvispinum	Arthropoda	Malacostraca	Amphipoda	Corophiidae	Chelicorophium	Chelicorophium curvispinum	Synonym
Cyphon	Arthropoda	Insecta	Coleoptera	Scirtidae	Contacyphon	Contacyphon	Synonym
Gomphus flavipes	Arthropoda	Insecta	Odonata	Gomphidae	Stylurus	Stylurus flavipes	Synonym
Haemisphaera	Arthropoda	Insecta	Coleoptera	Hydrophilidae	Hemisphaera	Hemisphaera	Wrong spelling
Helodes	Arthropoda	Insecta	Coleoptera	Scirtidae	Elodes	Elodes	Synonym
Hemianax ephippiger	Arthropoda	Insecta	Odonata	Aeshnidae	Anax	Anax ephippiger	Synonym
Heptagenia sulfurea	Arthropoda	Insecta	Ephemeroptera	Heptageniidae	Heptagenia	Heptagenia sulphurea	Wrong spelling
Hippeutis complanata	Mollusca	Gastropoda		Planorbidae	Hippeutis	Hippeutis complanatus	Synonym
Ironiquia dubia	Arthropoda	Insecta	Trichoptera	Limnephilidae	Ironiquia	Ironoquia dubia	Wrong spelling
Jaera danubica	Arthropoda	Malacostraca	Isopoda	Janiridae	Jaera	Jaera sarsi	Synonym
Lasiocephala	Arthropoda	Insecta	Trichoptera	Lepidostomatidae	Lepidostoma	Lepidostoma basale	Synonym
Meladema coriaceum	Arthropoda	Insecta	Coleoptera	Dytiscidae	Meladema	Meladema coriacea	Synonym
Metanoea	Arthropoda	Insecta	Trichoptera	Limnephilidae	Drusus	Drusus	Synonym
Micrasema difficile	Arthropoda	Insecta	Trichoptera	Brachycentridae	Micrasema	Micrasema vestitum	Synonym
Nemurella picteti	Arthropoda	Insecta	Plecoptera	Nemouridae	Nemurella	Nemurella pictetii	Synonym
Nymphula stagnata	Arthropoda	Insecta	Lepidoptera	Crambidae	Nymphula	Nymphula nitidulata	Synonym
Oligoplectrum maculatum	Arthropoda	Insecta	Trichoptera	Brachycentridae	Brachycentrus	Brachycentrus maculatus	Synonym
Oligotrichia striata	Arthropoda	Insecta	Trichoptera	Phryganeidae	Oligotricha	Oligotricha striata	Wrong spelling
Parapsectra	Arthropoda	Insecta	Diptera	Chironomidae	Micropsectra	Micropsectra	Synonym
Phacopteryx brevipennis	Arthropoda	Insecta	Trichoptera	Limnephilidae	Anabolia	Anabolia brevipennis	Synonym
Plea leachi	Arthropoda	Insecta	Hemiptera	Pleidae	Plea	Plea minutissima	Synonym
Pothamanthus luteus	Arthropoda	Insecta	Ephemeroptera	Potamanthidae	Potamanthus	Potamanthus luteus	Wrong spelling
Somatochlora artica	Arthropoda	Insecta	Odonata	Corduliidae	Somatochlora	Somatochlora arctica	Wrong spelling
Suphrodytes dorsalis	Arthropoda	Insecta	Coleoptera	Dytiscidae	Hydroporus	Hydroporus dorsalis	Synonym
Thremma gallicium	Arthropoda	Insecta	Trichoptera	Uenoidae	Thremma	Thremma gallicum	Wrong spelling
Tricholeiochiton fagesi	Arthropoda	Insecta	Trichoptera	Hydroptilidae	Tricholeiochiton	Tricholeiochiton fagesii	Synonym
Ylodes	Arthropoda	Insecta	Trichoptera	Leptoceridae	Triaenodes	Triaenodes	Subgenus
